# TAS-Seq: a robust and sensitive amplification method for bead-based scRNA-seq

**DOI:** 10.1101/2021.08.03.454735

**Authors:** Shigeyuki Shichino, Satoshi Ueha, Shinichi Hashimoto, Tatsuro Ogawa, Hiroyasu Aoki, Bin Wu, Chang-Yu Chen, Masahiro Kitabatake, Noriko Ouji-Sageshima, Noriyoshi Sawabata, Takeshi Kawaguchi, Toshitugu Okayama, Eiji Sugihara, Shigeto Hontsu, Toshihiro Ito, Yasunori Iwata, Takashi Wada, Kazuho Ikeo, Taka-aki Sato, Kouji Matsushima

## Abstract

Single-cell RNA-sequencing (scRNA-seq) is valuable for analyzing cellular heterogeneity. Cell composition accuracy is critical for analyzing cell–cell interaction networks from scRNA-seq data. We developed terminator-assisted solid-phase cDNA amplification and sequencing (TAS-Seq) for scRNA-seq based on a terminator, terminal transferase, and nanowell/bead-based scRNA-seq platform; TAS-Seq showed high tolerance to variations in the terminal transferase reaction, which complicate the handling of existing terminal transferase-based scRNA-seq methods. In murine and human lung samples, TAS-Seq yielded scRNA-seq data that were highly correlated with flow-cytometric data, showing higher gene-detection sensitivity and more robust detection of important cell–cell interactions and expression of growth factors/interleukins in cell subsets than 10X Chromium v2 and Smart-seq2. Expanding TAS-Seq application will improve understanding and atlas construction of lung biology at the single-cell level.
