## Supplementary_tables for "TAS-Seq: a robust and sensitive amplification method for bead-based scRNA-seq": Supplementary_table1.xlsx

### Sheet: 10Xv2_shallow
Seurat_Clusters	10Xv2-GSM3926540	annotation	lineage marker genes	marker genes 2	reference
0	632	Epi_AT2	Epcam	Sftpc	Perl AK., et al., Proc. Natl. Acad. Sci. 2002
1	363	Bcell	Cd19		Carter RH., et al., Science, 1992
2	301	Endo_capillary	Pecam1 (CD31), Cldn5		Gillich A., et al., Nature 2020
3	284	Mac_AM	Csf2rb Mrc1 (CD206)		Suzuki T., et al. Nature 2014
4	249	Tcell_CD8T	Cd3e, Cd3d, Cd3g	Cd8a	Painter MW et al., J Immunol, 2011
5	232	Bcell	Cd19		Carter RH., et al., Science, 1992
6	223	FB_adventitial	Col1a1	Dcn, Scara5, Cd248	Ojala JR., et al., Am. J. Pathol., 2013
7	203	FB_alveolar	Pdgfra Col1a1	Inmt	Liu, X., et al., BioRxiv, 2020
8	146	Tcell_gdT_ILC2	Cd3e	Trdc Il1rl1
9	138	Endo_venous	Pecam1 (CD31), Cldn5	Vwf, Bst1 (CD157), Cpe	Goveia J., et al., Cancer Cell 2020, Wakabayashi T, et al Cell Stem Cell 2018
10	117	NK	Tbx21 (T-bet), Klrb1c (NK1.1), Ncr1 (NKp46)		Grégoire C., et al Immunol Rev 2007
11	97	DC_cDC2	Cd209a		Schlitzer A, et al., Nat Immunol 2015
12	95	Epi_ciliated	Epcam	Foxj1	Blatt EN., et al., Am J Respir Cell Mol Biol, 1999.
13	85	Mo_Ly6Clo	Csf1r	Cd300e Fcgr4	Mildner A, et al., Immunity, 2017
14	85	Mo_Ly6Chi	Csf1r	Ccr2 Ly6c2	Yona S., et al., Immunity 2013
15	77	Mac_IM	Csf1r	C1qa
16	76	Endo_aerocyte	Pecam1 (CD31), Cldn5	Ednrb Car4 Apln	Gillich A., et al., Nature, 2020
17	70	Epi_AT1	Epcam	Hopx Aqp5 Ager	Flodby P., et al. Am. J. Respir. Cell Mol. Biol. 2010, Barkauskas CE., et al. J. Clin. Invest., 2013.
18	68	DC_cDC1	Itgae (CD103) Xcr1		Schlitzer A, et al., Nat Immunol 2015
19	53	DC_pDC	Siglech		Condon TV. et al., J Leuko Biol 2011
20	43	Tcell_CD8T	Cd3e, Cd3d, Cd3g	Cd8a	Painter MW et al., J Immunol, 2011
21	31	SMC	Acta2 Myh11		Wakasugi T., et al., PLoS One, 2019
22	31	Mesothelial	Msln Wt1		Dixit R., et al. Development 2013
23	29	Proliferated	Mki67
24	21	Endo_LEC	Prox1		Wigle JT and Oliver G, Cell, 1999
25	20	Pericyte	Pdgfrb Notch3 Cspg4 (NG2)		Kato K., et al., Nat Commun., 2018
	3769
Seurat clusters (sub-clustering from cluster 4,20)	cell number	annotation	lineage marker genes		reference
0	113	Tcell_CD4T	CD4		Painter MW et al., J Immunol, 2011
1	76	Tcell_CD8T	Cd8a		Painter MW et al., J Immunol, 2011
2	53	Tcell_CD8T	Cd8a		Painter MW et al., J Immunol, 2011
3	50	Tcell_CD8T	Cd8a		Painter MW et al., J Immunol, 2011
Seurat clusters (sub-clustering from cluster 8)	cell number	annotation	lineage marker genes		reference
0	35	ILC2	Il1rl1 Rora		Moro K., et al., Nat Protocol 2015
1	31	Tcell_proliferated	Mki67
2	31	misc
3	27	Tcell_gdT	Trdc		Kranz D. M., et al Nature 1985
4	22	misc

### Sheet: 10Xv2_TabulaMuris
Seurat_Clusters	10Xv2-LungP7-8	10Xv2-LungP7-9	annotation	lineage marker genes	marker genes 2	reference
0	118	164	Endo_capillary	Pecam1 (CD31), Cldn5		Gillich A., et al., Nature 2020
1	35	219	Tcell	Cd3e, Cd3d, Cd3g	Cd8a Cd4	Painter MW et al., J Immunol, 2011
2	70	169	Endo_capillary	Pecam1 (CD31), Cldn5		Gillich A., et al., Nature 2020
3	94	138	Mac_AM	Csf2rb Mrc1 (CD206)		Suzuki T., et al. Nature 2014
4	41	177	NK	Tbx21 (T-bet), Klrb1c (NK1.1), Ncr1 (NKp46)		Grégoire C., et al Immunol Rev 2007
5	34	167	Neutrophil	S100a8, S100a9, Csf3r		Zilionis R., et al, Immunity 2019
6	27	161	Bcell	Cd19		Carter RH., et al., Science, 1992
7	36	123	Mo_Ly6Clo	Csf1r	Cd300e Fcgr4	Mildner A, et al., Immunity, 2017
8	25	122	DC/IM
9	60	71	FB_adventitial	Col1a1	Dcn, Scara5, Cd248	Ojala JR., et al., Am. J. Pathol., 2013
10	42	77	FB_alveolar	Pdgfra Col1a1	Inmt	Liu, X., et al., BioRxiv, 2020
11	54	53	misc
12	75	1	Mo_Ly6Chi	Csf1r	Ccr2 Ly6c2	Yona S., et al., Immunity 2013
13	16	59	Endo_arterial	Pecam1 (CD31), Cldn5	Gja5 Bmx	Gillich A., et al., Nature 2020
14	26	44	Endo_aerocyte	Pecam1 (CD31), Cldn5	Ednrb Car4 Apln	Gillich A., et al., Nature, 2020
15	27	35	Pericyte	Pdgfrb Notch3 Cspg4 (NG2)		Kato K., et al., Nat Commun., 2018
16	14	20	Endo_aerocyte	Pecam1 (CD31), Cldn5	Ednrb Car4 Apln	Gillich A., et al., Nature, 2020
17	13	18	FB_peribronchiolar	Hhip Acta2		Tsukui T. et al Nat Commune 2020
18	9	20	proliferated
19	13	11	Epi_AT2	Epcam	Sftpc	Perl AK., et al., Proc. Natl. Acad. Sci. 2002
20	10	8	misc
	839	1857
DC and Mac_IM sub-clustering (cluster 18)
Seurat clusters	10Xv2-LungP7-8	10Xv2-LungP7-9	annotation	lineage marker genes	marker genes 2	reference
0	1	57	Mo_Ly6Chi	Csf1r	Ccr2 Ly6c2	Yona S., et al., Immunity 2013
1	10	31	DC
2	7	26	Mo_Ly6Chi	Csf1r	Ccr2 Ly6c2	Yona S., et al., Immunity 2013
3	7	8	IM	C1qa Cx3cr1
DC sub-clustering2 (cluster 1 of DC and Mac_IM sub-clustering result)
Seurat clusters	10Xv2-LungP7-8	10Xv2-LungP7-9	annotation	lineage marker genes	marker genes 2	reference
0	7	11	DC_cDC1	Itgae (CD103) Xcr1		Schlitzer A, et al., Nat Immunol 2015
1	2	15	DC_cDC2	CD209a		Schlitzer A, et al., Nat Immunol 2015
2	1	5	DC_pDC	Csf1r	Ccr2 Ly6c2	Yona S., et al., Immunity 2013
Tcell sub-clustering (cluster 1)
Seurat clusters	10Xv2-LungP7-8	10Xv2-LungP7-9	annotation	lineage marker genes	marker genes 2	reference
0	10	35	Tcell_Treg	Foxp3 Cd4		Painter MW et al., J Immunol, 2011
1	5	34	Tcell_CD8T	Cd8a		Painter MW et al., J Immunol, 2011
2	0	36	Tcell_CD4T	Cd4		Painter MW et al., J Immunol, 2011
3	1	33	Tcell_CD8T	Cd8a		Painter MW et al., J Immunol, 2011
4	16	12	Tcell_CD8T	Cd8a		Painter MW et al., J Immunol, 2011
5	1	27	Tcell_CD4T	Cd4		Painter MW et al., J Immunol, 2011
6	2	21	Tcell_CD4T	Cd4		Painter MW et al., J Immunol, 2011
7	0	18	Tcell_CD8T	Cd8a		Painter MW et al., J Immunol, 2011
8	0	3	Tcell_CD8T	Cd8a		Painter MW et al., J Immunol, 2011

### Sheet: Smart-seq2
Seurat_Clusters	lung	annotation	lineage marker genes	marker genes 2	reference
0	169	FB_adventitial	Col1a1	Dcn, Scara5, Cd248	Ojala JR., et al., Am. J. Pathol., 2013
1	166	Endo_capillary	Pecam1 (CD31), Cldn5		Gillich A., et al., Nature 2020
2	138	Endo_capillary	Pecam1 (CD31), Cldn5		Gillich A., et al., Nature 2020
3	127	Epi_AT2	Epcam	Sftpc	Perl AK., et al., Proc. Natl. Acad. Sci. 2002
4	125	FB_alveolar	Pdgfra	Inmt	Liu, X., et al., BioRxiv, 2020
5	108	Endo_capillary	Pecam1 (CD31), Cldn5		Gillich A., et al., Nature 2020
6	101	Endo_aerocyte	Pecam1 (CD31), Cldn5	Ednrb Car4 Apln	Gillich A., et al., Nature, 2020
7	95	Mo_Ly6Chi	Csf1r	Ccr2 Ly6c2	Yona S., et al., Immunity 2013
8	86	DC	Xcr1 Flt3 Ccl22 Itgae		Schlitzer A, et al., Nat Immunol 2015
9	78	Endo_arterial	Pecam1 (CD31), Cldn5	Gja5 Bmx	Gillich A., et al., Nature 2020
10	70	Mo_Ly6Clo	Csf1r	Cd300e Fcgr4	Mildner A, et al., Immunity, 2017
11	69	Endo_LEC	Prox1		Wigle JT and Oliver G, Cell, 1999
12	58	FB_alveolar	Pdgfra	Inmt	Liu, X., et al., BioRxiv, 2020
13	57	Bcell	Cd19		Carter RH., et al., Science, 1992
14	57	Tcell	Cd3e Cd3g
15	49	Endo_venous	Pecam1 (CD31), Cldn5	Vwf, Bst1 (CD157), Cpe	Goveia J., et al., Cancer Cell 2020, Wakabayashi T, et al Cell Stem Cell 2018
16	43	FB_peribronchiolar	Hhip Acta2		Tsukui T. et al Nat Commune 2020
17	37	NK	Tbx21 (T-bet), Klrb1c (NK1.1), Ncr1 (NKp46)		Grégoire C., et al Immunol Rev 2007
18	29	Neutrophil	S100a8, S100a9, Csf3r		Zilionis R., et al, Immunity 2019
19	28	Pericyte	Pdgfrb Notch3 Cspg4 (NG2)		Kato K., et al., Nat Commun., 2018
20	27	Epi_ciliated	Epcam	Foxj1	Blatt EN., et al., Am J Respir Cell Mol Biol, 1999.
	1717
DC sub-clustering (cluster 8)
Seurat clusters (sub-clustering from cluster 8)	cell number	annotation	lineage marker genes		reference
0	45	DC_cDC2	Cd209a		Schlitzer A, et al., Nat Immunol 2015
1	33	DC_cDC1	Itgae (CD103) Xcr1		Schlitzer A, et al., Nat Immunol 2015
2	8	DC_cDC3	Fscn1		Schlitzer A, et al., Nat Immunol 2015
Tcell sub-clustering (cluster 14)
Seurat clusters	cell number	annotation	lineage marker genes	marker genes 2	reference
0	24	Tcell_CD4T	Cd4		Painter MW et al., J Immunol, 2011
1	21	Tcell_CD8T	Cd8a		Painter MW et al., J Immunol, 2011
2	12	Tcell_CD8T	Cd8a		Painter MW et al., J Immunol, 2011

### Sheet: TASSeq_new_shallow
Seurat_Clusters	TASSeq.shallow-1	TASSeq.shallow-2	TASSeq.shallow-3	annotation	lineage marker genes	marker genes 2	reference
0	876	896	994	Endo_capillary	Pecam1 (CD31), Cldn5		Gillich A., et al., Nature 2020
1	490	506	535	Bcell	Cd19		Carter RH., et al., Science, 1992
2	352	362	378	Epi_AT2	Epcam	Sftpc	Perl AK., et al., Proc. Natl. Acad. Sci. 2002
3	334	338	330	Bcell	Cd19		Carter RH., et al., Science, 1992
4	313	321	337	FB_alveolar	Pdgfra	Inmt	Liu, X., et al., BioRxiv, 2020
5	313	293	309	FB_alveolar	Pdgfra	Inmt	Liu, X., et al., BioRxiv, 2020
6	297	229	212	Endo_capillary	Pecam1 (CD31), Cldn5		Gillich A., et al., Nature 2020
7	204	208	200	FB_alveolar	Pdgfra	Inmt	Liu, X., et al., BioRxiv, 2020
8	186	208	217	Endo_aerocyte	Pecam1 (CD31), Cldn5	Ednrb Car4 Apln	Gillich A., et al., Nature, 2020
9	186	183	178	Mac_AM	Csf2rb Mrc1 (CD206)		Suzuki T., et al. Nature 2014
10	179	168	169	Mo_Ly6Chi	Csf1r	Ccr2 Ly6c2	Yona S., et al., Immunity 2013
11	159	190	159	Tcell_CD8T	Cd3e, Cd3d, Cd3g	Cd8a	Painter MW et al., J Immunol, 2011
12	134	160	167	Tcell_CD4T	Cd3e, Cd3d, Cd3g	Cd4	Painter MW et al., J Immunol, 2011
13	167	140	154	NK	Tbx21 (T-bet), Klrb1c (NK1.1), Ncr1 (NKp46)		Grégoire C., et al Immunol Rev 2007
14	151	139	152	Pericyte	Pdgfrb Notch3 Cspg4 (NG2)		Kato K., et al., Nat Commun., 2018
15	160	139	127	FB_alveolar	Pdgfra	Inmt	Liu, X., et al., BioRxiv, 2020
16	113	139	128	doublet	Pecam1 (CD31), Cldn5, Pdgfrb
17	114	114	129	Epi_AT1	Epcam	Hopx Aqp5 Ager	Flodby P., et al. Am. J. Respir. Cell Mol. Biol. 2010, Barkauskas CE., et al. J. Clin. Invest., 2013.
18	109	93	117	Mo_Ly6Clo	Csf1r	Cd300e Fcgr4	Mildner A, et al., Immunity, 2017
19	90	91	109	SMC	Acta2 Myh11		Wakasugi T., et al., PLoS One, 2019
20	74	69	78	Epi_ciliated	Epcam	Foxj1	Blatt EN., et al., Am J Respir Cell Mol Biol, 1999.
21	87	60	61	Epi_clara	Epcam	Scgb1a1	Evans MJ., et al. Lab Invest., 1978
22	60	73	68	Endo_arterial	Pecam1 (CD31), Cldn5	Gja5 Bmx	Gillich A., et al., Nature 2020
23	65	59	53	Endo_venous	Pecam1 (CD31), Cldn5	Vwf, Bst1 (CD157), Cpe	Goveia J., et al., Cancer Cell 2020, Wakabayashi T, et al Cell Stem Cell 2018
24	52	56	62	DC/IM
25	49	43	66	FB_adventitial	Col1a1	Dcn, Scara5, Cd248	Ojala JR., et al., Am. J. Pathol., 2013
26	46	40	40	Epi_AT1	Epcam	Hopx Aqp5 Ager	Flodby P., et al. Am. J. Respir. Cell Mol. Biol. 2010, Barkauskas CE., et al. J. Clin. Invest., 2013.
27	36	44	46	FB_adventitial	Col1a1	Dcn Pi16	Ojala JR., et al., Am. J. Pathol., 2013
28	42	36	35	Tcell_Treg	Cd3e, Cd3d, Cd3g	Foxp3	Painter MW et al., J Immunol, 2011
29	31	35	45	Neutrophil	S100a8, S100a9, Csf3r		Zilionis R., et al, Immunity 2019
30	38	27	41	FB_peribronchiolar	Hhip Acta2		Tsukui T. et al Nat Commune 2020
31	24	37	31	Endo_LEC	Prox1		Wigle JT and Oliver G, Cell, 1999
32	36	32	20	Mac_AM	Csf2rb Mrc1 (CD206)		Suzuki T., et al. Nature 2014
33	32	29	24	Tcell_gdT	Cd3e	Trdc	Kranz D. M., et al Nature 1985
34	31	28	26	ILC2	Il1rl1 (ST2)		Moro K., et al., Nat Protocol 2015
35	22	21	28	Epi_AT2	Epcam	Sftpc	Perl AK., et al., Proc. Natl. Acad. Sci. 2002
36	16	27	19	Mac_proliferated	Mki67 Mrc1		Suzuki T., et al. Nature 2014
37	17	21	20	doublet	Pecam1 (CD31), Cd19
38	24	19	11	misc	Retnlg Adam8
39	20	12	20	doublet	Cd19 Pdgfra		Carter RH., et al., Science, 1992
40	9	8	8	Mesothelial	Msln Wt1		Dixit R., et al. Development 2013
41	9	7	7	Basophil	Fcer1a Mcpt8		Sullivan BM., et al. Nat Immunol 2011
42	6	4	5	Sox10pos_cell	Sox10 Kcna1		Simeone et al Epilepsia 2018
	5753	5704	5915
Seurat clusters (sub-clustering from cluster 24)	TASSeq.shallow-1	TASSeq.shallow-2	TASSeq.shallow-3	annotation	lineage marker genes		reference
0	10	7	15	DC_cDC1	Itgae (CD103) Xcr1		Schlitzer A, et al., Nat Immunol 2015
1	7	11	10	DC_cDC2	Cd209a		Schlitzer A, et al., Nat Immunol 2015
2	6	9	13	DC_cDC2	Cd209a		Schlitzer A, et al., Nat Immunol 2015
3	7	11	7	DC_cDC2	Cd209a		Schlitzer A, et al., Nat Immunol 2015
4	6	4	8	DC_cDC2	Cd209a		Schlitzer A, et al., Nat Immunol 2015
5	8	5	3	DC_pDC	Siglech		Schlitzer A, et al., Nat Immunol 2015
6	4	7	4	IM	C1qa Cx3cr1		Ogawa et al. BBRC 2022
7	4	2	2	DC_cDC3	Fscn1		Schlitzer A, et al., Nat Immunol 2015

### Sheet: TASSeq_new_deep
Seurat_Clusters	TASSeq.deep-1	TASSeq.deep-2	TASSeq.deep-3	annotation	lineage marker genes	marker genes 2	reference
0	394	415	415	Bcell	Cd19		Carter RH., et al., Science, 1992
1	387	324	398	Endo_capillary	Pecam1 (CD31), Cldn5		Gillich A., et al., Nature 2020
2	306	323	327	Epi_AT2	Epcam	Sftpc	Perl AK., et al., Proc. Natl. Acad. Sci. 2002
3	286	295	284	FB_alveolar	Pdgfra	Inmt	Liu, X., et al., BioRxiv, 2020
4	233	281	263	Endo_capillary	Pecam1 (CD31), Cldn5		Gillich A., et al., Nature 2020
5	194	231	207	Endo_capillary	Pecam1 (CD31), Cldn5		Gillich A., et al., Nature 2020
6	187	198	206	Bcell	Cd19		Carter RH., et al., Science, 1992
7	191	179	180	FB_alveolar	Pdgfra	Inmt	Liu, X., et al., BioRxiv, 2020
8	182	170	188	FB_alveolar	Pdgfra	Inmt	Liu, X., et al., BioRxiv, 2020
9	166	241	122	Endo_capillary	Pecam1 (CD31), Cldn5		Gillich A., et al., Nature 2020
10	169	171	166	Mac_AM	Csf2rb Mrc1 (CD206)		Suzuki T., et al. Nature 2014
11	154	170	174	Endo_aerocyte	Pecam1 (CD31), Cldn5	Ednrb Car4 Apln	Gillich A., et al., Nature, 2020
12	167	163	153	Mo_Ly6Chi	Csf1r	Ccr2 Ly6c2	Yona S., et al., Immunity 2013
13	149	162	160	FB_alveolar	Pdgfra	Inmt	Liu, X., et al., BioRxiv, 2020
14	135	161	168	Tcell_CD4T	Cd3e, Cd3d, Cd3g	Cd4	Painter MW et al., J Immunol, 2011
15	144	158	152	Bcell	Cd19		Carter RH., et al., Science, 1992
16	146	143	147	Pericyte	Pdgfrb Notch3 Cspg4 (NG2)		Kato K., et al., Nat Commun., 2018
17	154	133	144	NK	Tbx21 (T-bet), Klrb1c (NK1.1), Ncr1 (NKp46)		Grégoire C., et al Immunol Rev 2007
18	104	169	81	FB_alveolar	Pdgfra	Inmt	Liu, X., et al., BioRxiv, 2020
19	113	124	111	Tcell_CD8T	Cd3e, Cd3d, Cd3g	Cd8a	Painter MW et al., J Immunol, 2011
20	115	100	132	Mo_Ly6Clo	Csf1r	Cd300e Fcgr4	Mildner A, et al., Immunity, 2017
21	89	125	126	Endo_capillary	Pecam1 (CD31), Cldn5		Gillich A., et al., Nature 2020
22	89	93	100	Epi_AT1	Epcam	Hopx Aqp5 Ager	Flodby P., et al. Am. J. Respir. Cell Mol. Biol. 2010, Barkauskas CE., et al. J. Clin. Invest., 2013.
23	82	94	104	SMC	Acta2 Myh11		Wakasugi T., et al., PLoS One, 2019
24	86	106	82	Epi_AT2	Epcam	Sftpc	Perl AK., et al., Proc. Natl. Acad. Sci. 2002
25	89	84	78	Bcell	Cd19		Carter RH., et al., Science, 1992
26	61	65	86	FB_adventitial	Col1a1	Dcn Pi16	Ojala JR., et al., Am. J. Pathol., 2013
27	61	77	64	doublet	Pecam1 (CD31), Cldn5, Inmt
28	61	66	68	Epi_ciliated	Epcam	Foxj1	Blatt EN., et al., Am J Respir Cell Mol Biol, 1999.
29	59	76	57	Tcell_CD8T	Cd3e, Cd3d, Cd3g	Cd8a	Painter MW et al., J Immunol, 2011
30	58	70	63	Endo_arterial	Pecam1 (CD31), Cldn5	Gja5 Bmx	Gillich A., et al., Nature 2020
31	52	66	62	doublet	Pecam1 (CD31), Cldn5, Pdgfrb
32	54	64	54	Epi_AT1	Epcam	Hopx Aqp5 Ager	Flodby P., et al. Am. J. Respir. Cell Mol. Biol. 2010, Barkauskas CE., et al. J. Clin. Invest., 2013.
33	62	58	49	Endo_venous	Pecam1 (CD31), Cldn5	Vwf, Bst1 (CD157), Cpe	Goveia J., et al., Cancer Cell 2020, Wakabayashi T, et al Cell Stem Cell 2018
34	38	45	48	DC/IM
35	36	45	46	FB_adventitial	Col1a1	Dcn Pi16	Ojala JR., et al., Am. J. Pathol., 2013
36	32	38	46	Neutrophil	S100a8, S100a9, Csf3r		Zilionis R., et al, Immunity 2019
37	38	27	41	FB_peribronchiolar	Hhip Acta2		Tsukui T. et al Nat Commune 2020
38	32	50	19	Mac_AM	Csf2rb Mrc1 (CD206)		Suzuki T., et al. Nature 2014
39	33	38	29	Tcell_Treg	Cd3e, Cd3d, Cd3g	Foxp3	Painter MW et al., J Immunol, 2011
40	27	30	43	Endo_aerocyte	Pecam1 (CD31), Cldn5	Ednrb Car4 Apln	Gillich A., et al., Nature, 2020
41	31	36	28	Mac_AM	Csf2rb Mrc1 (CD206)	Mki67	Suzuki T., et al. Nature 2014
42	24	37	31	Endo_LEC	Prox1		Wigle JT and Oliver G, Cell, 1999
43	30	28	27	ILC2	Il1rl1 (ST2)		Moro K., et al., Nat Protocol 2015
44	31	28	25	Tcell_gdT	Cd3e	Trdc	Kranz D. M., et al Nature 1985
45	32	21	26	Epi_clara	Epcam	Scgb1a1	Evans MJ., et al. Lab Invest., 1978
46	17	20	27	Epi_AT2	Epcam	Sftpc	Perl AK., et al., Proc. Natl. Acad. Sci. 2002
47	17	23	22	doublet	Pecam1 (CD31), Cd19
48	19	11	22	doublet	Pdgfra Cd19
49	11	32	3	misc	Retnlg Adam8 Ccr3
50	11	8	13	DC_cDC1	Itgae (CD103) Xcr1
51	9	8	8	Mesothelial	Msln Wt1		Dixit R., et al. Development 2013
52	9	6	7	Basophil	Fcer1a Mcpt8		Sullivan BM., et al. Nat Immunol 2011
53	5	5	6	Endo_capillary	Pecam1 (CD31), Cldn5		Gillich A., et al., Nature 2020
54	6	4	5	Sox10pos_cell	Sox10 Kcna1		Simeone et al Epilepsia 2018
55	2	7	5	doublet	Inmt Csf1r
Seurat clusters (sub-clustering from cluster 34)	TASSeq.deep-1	TASSeq.deep-2	TASSeq.deep-3	annotation	lineage marker genes		reference
0	10	8	6	DC_cDC2	Cd209a		Schlitzer A, et al., Nat Immunol 2015
1	6	7	10	DC_cDC2	Cd209a		Schlitzer A, et al., Nat Immunol 2015
2	4	6	8	DC_cDC2	Cd209a		Schlitzer A, et al., Nat Immunol 2015
3	3	7	7	IM	C1qa Cx3cr1		Ogawa et al. BBRC 2022
4	3	6	7	DC_cDC2	Cd209a		Schlitzer A, et al., Nat Immunol 2015
5	8	5	3	DC_pDC	Siglech		Schlitzer A, et al., Nat Immunol 2015
6	3	2	3	DC_cDC3	Fscn1		Schlitzer A, et al., Nat Immunol 2015
7	1	4	4	DC_cDC2	Cd209a		Schlitzer A, et al., Nat Immunol 2015

### Sheet: TASSeq_RAILD
Seurat_Clusters	cell number-fibrotic	cell number-nonfibrotic	annotation	lineage marker genes	marker genes 2	reference
0	188	203	Tcell_CD4T	CD3G CD3E	CD4	Szabo PA. et al., Nat Commun., 2019
1	158	225	Tcell_CD8T	CD3G CD3E	CD8	Szabo PA. et al., Nat Commun., 2019
2	189	169	Bcell	CD19	CD22	Kaminski DA. et al., Front. Immunol., 2012
3	243	82	Fibroblast	COL1A1 COL1A2	SCARA5	Travaglini KJ. et al., Nature 2020
4	136	147	Bcell	CD19	CD22	Kaminski DA. et al., Front. Immunol., 2012
5	138	140	Tcell_CD4T	CD3G CD3E	CD4	Szabo PA. et al., Nat Commun., 2019
6	89	177	Endo	PECAM1		Schupp JC., et al. Circulation 2021
7	109	149	Tcell_CD8T	CD3G CD3E	CD8	Szabo PA. et al., Nat Commun., 2019
8	159	73	Epithelial	EPCAM		Barkauskas CE., et al. J. Clin. Invest., 2013.
9	117	86	Plasma cell	IGK genes, MZB1		Schiller HB., et al., Am J respir Crit Care Med 2017
10	80	79	SMC	MYH11 ACTG2		Travaglini KJ. Et al., Nature 2020
11	95	64	DC_IM	C1QA CD209 CD163		Adams TS., et al., Sci. Adv. 2020, Schupp JC., et al. Circulation 2021
12	80	75	Endo	PECAM1		Schupp JC., et al. Circulation 2021
13	38	97	Pericyte	COX4I2		Travaglini KJ. et al., Nature 2020
14	119	14	Mac_AM	MARCO APOC1		Adams TS., et al., Sci. Adv. 2020, Schupp JC., et al. Circulation 2021
15	70	48	Plasma cell	IGL genes, MZB1		Schiller HB., et al., Am J respir Crit Care Med 2017
16	72	34	Mac_AM	MARCO APOC1		Adams TS., et al., Sci. Adv. 2020, Schupp JC., et al. Circulation 2021
17	67	34	Plasma cell	IGK genes, MZB1		Schiller HB., et al., Am J respir Crit Care Med 2017
18	83	16	Neutrophil	CSF3R, S100A8 CXCR1 CXCR2		Gopal R., et al., Am J respir Crit Care Med 2013
19	61	31	Tcell_Tgd	TRDC KLRK1 (NKG2D) GZMB		Lawand M., et al. Front. Immunol. 2017
20	37	29	Fibroblast	COL1A1 COL1A2	SCARA5	Travaglini KJ. et al., Nature 2020
21	19	46	Endothelial	AQP1 VWF
22	39	10	Monocytes	FCN1		Adams TS., et al., Sci. Adv. 2020
23	31	15	Mast cell	TPSB2 TPSAB1		Braga FAV., et al., Nat. Med., 2019
24	36	7	proliferated	MKi67		Gerdes J., et al., J. Immunol., 1984b
25	20	6	Macrophage	MRC1 MSR1		Adams TS., et al., Sci. Adv. 2020, Schupp JC., et al. Circulation 2021
	2473	2056
Epithelial cells (sub-clustering from cluster 8)	cell number-fibrotic	cell number-nonfibrotic	annotation	lineage marker genes	lineage marker genes	reference
0	42	7	Epi_AT1	HOPX AGER		Adams TS., et al., Sci. Adv. 2020
1	21	25	Epi_abberant_basaloid	EPCAM	TP63 KRT17	Adams TS., et al., Sci. Adv. 2020
2	26	12	Epi_club	SCGB1A1 SCGB3A1		Adams TS., et al., Sci. Adv. 2020
3	26	12	Epi_goblet	SCGB1A1 SCGB3A1 MUC5B		Adams TS., et al., Sci. Adv. 2020
4	14	12	Epi_abberant_basaloid	EPCAM	TP63 KRT17	Adams TS., et al., Sci. Adv. 2020
5	18	5	Epi_ciliated	FOXJ1		Didon L. et al. Respir. Res., 2013
6	12	0	Epi_AT2	SFTPC		Adams TS., et al., Sci. Adv. 2020
Endothelial cells (sub-clustering from cluster6, 12)	cell number-fibrotic	cell number-nonfibrotic	annotation	lineage marker genes	lineage marker genes	reference
0	46	41	Endo_vascular_COL15A1hi	EDNRB		Adams TS., et al., Sci. Adv. 2020
1	49	36	Endo_venous	NR2F2 ACKR1 SELP		Schupp JC., et al. Circulation 2021
2	21	58	Endo_venous	NR2F2 ACKR1 SELP		Schupp JC., et al. Circulation 2021
3	25	51	Endo_venous	NR2F2 ACKR1 SELP		Schupp JC., et al. Circulation 2021
4	6	68	Endo_venous	NR2F2 ACKR1 SELP		Schupp JC., et al. Circulation 2021
5	24	25	Endo_capillary	CA4 TBX2 PRX	SOSTDC1	Schupp JC., et al. Circulation 2021
6	10	15	Endo_arterial	GJA5 HEY2		Schupp JC., et al. Circulation 2021
7	7	4	Endo_LEC	PROX1		Schupp JC., et al. Circulation 2021
Fibroblasts (sub-clustering from cluster 2 and 20)	cell number-fibrotic	cell number-nonfibrotic	annotation	lineage marker genes	lineage marker genes	reference
0	103	32	FB_alveolar	NPNT TCF21 PDGFRA		Tsukui T et al Nat Commune 2020
1	54	29	FB_adventitial	PI16		Tsukui T et al Nat Commune 2020
2	36	32	FB_misc
3	30	9	FB_misc
4	35	3	FB_CTHRC1hi	CTHRC1		Tsukui T et al Nat Commune 2020
5	22	6	FB_alveolar	NPNT TCF21 PDGFRA		Tsukui T et al Nat Commune 2020
Macrophage/DCs (sub-clustering from cluster 11,14,16,22,25)	cell number-fibrotic	cell number-nonfibrotic	annotation	lineage marker genes	lineage marker genes	reference
0	68	42	Mac_C1QAhi	C1QA FOLR2
1	78	24	Mac_C1QAhi	C1QA FOLR2
2	89	5	Mac_SPP1hi	SPP1		Adams TS., et al., Sci. Adv. 2020
3	45	14	Mo_classical	FCN1 CD300E THBS1 EREG		Zilionis R., et al. Immunity. 2019
4	22	20	Mac_C1QAhi	C1QA FOLR2
5	27	9	Mac_AM	MARCO FABP4		Zilionis R., et al. Immunity. 2019
6	16	14	DC_cDC2	CD1C IRF4 FCER1A		Zilionis R., et al. Immunity. 2019
