## Supplementary_tables for "TAS-Seq: a robust and sensitive amplification method for bead-based scRNA-seq": Supplementary_table2.xlsx

### Sheet: mouse antibodies
Supplementary Table 2. List of the antibodies used for this study.
Mouse antibodies
Antigen	Clone	Isotype	Manufacture	Fluorochrome/conjugate	RRID
CD3e	145-2C11	Hamster IgG1, κ	BD Biosciences	Brilliant VioletTM 605	AB_2737945
CD4	RM4-5	Rat IgG2a, κ	BioLegend	PE-Cy7	AB_312729
CD8b	H35-17.2	Rat IgG2b, κ	eBioscience	APC	AB_657760
CD11b	M1/70	Rat IgG2b, κ	BioLegend	Pacific BlueTM	AB_755986
CD11c	HL3	Hamster IgG1, λ	BD Biosciences	PE-Cy7	AB_2033997
CD19	1D3	Rat IgG2a, κ	BD Biosciences	FITC	AB_10893811
CD31	390	Rat IgG2a, κ	BioLegend	Brilliant VioletTM 421	AB_2562186
CD45	30-F11	Rat IgG2a, κ	BioLegend	APC-Cy7	AB_312981
			BioLegend	FITC	AB_312972
CD49b	DX5	Rat IgM, κ	BD Biosciences	PE-Cy7	AB_11153857
CD64	X54-5/7.1	Mouse IgG1, κ	BioLegend	APC	AB_11219391
CD103	M290	Rat IgG2a, κ	BD Biosciences	Brilliant VioletTM 510	AB_2721775
CD140a	APA5	Rat IgG2a, κ	BioLegend	APC	AB_2043970
CD146	ME-9F1	Rat IgG2a, κ	BioLegend	PE-Cy7	AB_2563109
CD170 (Siglec-F)	E50-2440	Rat IgG2a, κ	BD Biosciences	PE-CF594	AB_2687994
CD326(EpCAM)	G8.8	Rat IgG2a, κ	BioLegend	PE	AB_1134172
NK1.1	PK136	Mouse IgG2a, κ	BD Biosciences	APC-Cy7	AB_394507
Ter-119	TER-119	Rat IgG2b, κ	BioLegend	Alexa FluorTM 700	AB_528963
Ly6C	HK1.4	Rat IgG2c, κ	BioLegend	APC-Cy7	AB_10640120
Ly6G	1A8	Rat IgG2a, κ	BioLegend	Alexa FluorTM 700	AB_10643269
I-A/I-E	M5/114.15.2	Rat IgG2a, κ	BioLegend	Brilliant VioletTM 785	AB_2565977
CX3CR1	SA011F11	Mouse IgG2a, κ	BioLegend	PE	AB_2564314
anti-mouse Hashtag 1	M1/42; 30-F11	Rat IgG2a, κ	BioLegend	oligo-A0301	AB_2750032
anti-mouse Hashtag 2				oligo-A0302	AB_2750033
anti-mouse Hashtag 3				oligo-A0303	AB_2750034
anti-mouse Hashtag 4				oligo-A0304	AB_2750035
anti-mouse Hashtag 5				oligo-A0305	AB_2750036
anti-mouse Hashtag 6				oligo-A0306	AB_2750037
anti-mouse Hashtag 7				oligo-A0307	AB_2750039
anti-mouse Hashtag 8				oligo-A0308	AB_2750040
anti-mouse Hashtag 9				oligo-A0309	AB_2750042
anti-mouse Hashtag 10				oligo-A0310	AB_2750043
anti-mouse Hashtag 11				oligo-A0311	AB_2750136
anti-mouse Hashtag 12				oligo-A0312	AB_2750137
anti-mouse Hashtag 13				oligo-A0313	AB_2750138
anti-mouse Hashtag 14				oligo-A0314	AB_2783128
Human antibodies
Antigen	Clone	Isotype	Manufacture	Fluorochrome/conjugate	RRID
CD3	HIT3a	Mouse IgG2a, κ	BioLegend	FITC	AB_314042
CD8a	RPA-T8	Mouse IgG1, κ	BioLegend	Brilliant VioletTM 605	AB_2563185
CD14	M5E2	Mouse IgG2a, κ	BioLegend	APC	AB_314190
CD19	HIB19	Mouse IgG1, κ	BioLegend	PE	AB_2564142
CD31	WM59	Mouse IgG1, κ	BioLegend	Brilliant VioletTM 421	AB_2562179
CD45	2D1	Mouse IgG1, κ	BioLegend	APC-Cy7	AB_2566376
CD66b	G10F5	Mouse IgM, κ	BioLegend	Pacific BlueTM	AB_2563294
CD146	P1H12	Mouse IgG1, κ	BioLegend	PE-Cy7	AB_2562983
CD326 (EpCAM)	9C4	Mouse IgG2b, κ	BioLegend	PE	AB_756080
Abbreviations: fluorescein isothiocyanate (FITC), R-phycoerythrin(PE), allophycocyanin (APC), cyanine(Cy)
