## Supplementary_tables for "TAS-Seq: a robust and sensitive amplification method for bead-based scRNA-seq": Supplementary_table3.xlsx

### Sheet: Sheet1
Supplementary Table 3. List of the primer sequences used for this study.
Primers for TAS-Seq
Primer name	5' - 3'	Purification
5'LibA-primer	NH2-(C6)-CTATGCGCCTTGCCAGCCCGCTCAGACT	OPC
5'LibA-dG9	CTATGCGCCTTGCCAGCCCGCTCAGACTGGGGGGGGG	OPC
5'WTA-primer	NH2-(C6)-AAGCAGTGGTATCAACGCAGAG	OPC
5'WTA-dG9	AAGCAGTGGTATCAACGCAGAGGGGGGGGG	OPC
3' universal primer	NH2-(C6)-ACACTCTTTCCCTACACGACGCTCTTCCGATCT	OPC
HTO primer	GTGACTGGAGTTCAGACGTGT	OPC
illumina adapter (duplex)	5'phos-GATCGGAAGAGCACACGTCTGAACTCCAGTCAC-(C6)-NH2	HPLC
	5'-GCTCTTCCGATC*T-3'	OPC
i7-UDI0029 primer	CAAGCAGAAGACGGCATACGAGATCTTCACGGGTGACTGGAGTTCAGACGT*G*T	OPC
i7-UDI0030 primer	CAAGCAGAAGACGGCATACGAGATTCCTGTAAGTGACTGGAGTTCAGACGT*G*T	OPC
i7-UDI0033 primer	CAAGCAGAAGACGGCATACGAGATCCTCGGTAGTGACTGGAGTTCAGACGT*G*T	OPC
i7-UDI0035 primer	CAAGCAGAAGACGGCATACGAGATATGAGGCTGTGACTGGAGTTCAGACGT*G*T	OPC
i7-UDI0036 primer	CAAGCAGAAGACGGCATACGAGATGCAGAATCGTGACTGGAGTTCAGACGT*G*T	OPC
i7-UDI0047 primer	CAAGCAGAAGACGGCATACGAGATATTGGAACGTGACTGGAGTTCAGACGT*G*T	OPC
i7-UDI0048 primer	CAAGCAGAAGACGGCATACGAGATGCCAAGGTGTGACTGGAGTTCAGACGT*G*T	OPC
i7-UDI0049 primer	CAAGCAGAAGACGGCATACGAGATCGAGATATGTGACTGGAGTTCAGACGT*G*T	OPC
i7-UDI0091 primer	CAAGCAGAAGACGGCATACGAGATGAACATACGTGACTGGAGTTCAGACGT*G*T	OPC
i7-UDI0092 primer	CAAGCAGAAGACGGCATACGAGATAGGTGCGTGTGACTGGAGTTCAGACGT*G*T	OPC
i7-UDI0093 primer	CAAGCAGAAGACGGCATACGAGATTATGAGTAGTGACTGGAGTTCAGACGT*G*T	OPC
i7-UDI0094 primer	CAAGCAGAAGACGGCATACGAGATCGCAGACGGTGACTGGAGTTCAGACGT*G*T	OPC
i7-UDI0095 primer	CAAGCAGAAGACGGCATACGAGATGATATCGAGTGACTGGAGTTCAGACGT*G*T	OPC
i7-UDI0096 primer	CAAGCAGAAGACGGCATACGAGATAGCGCTAGGTGACTGGAGTTCAGACGT*G*T	OPC
i5-UDI0029 primer	AATGATACGGCGACCACCGAGATCTACACCAGTGGATACACTCTTTCCCTACACG*A*C	OPC
i5-UDI0030 primer	AATGATACGGCGACCACCGAGATCTACACTGACAAGCACACTCTTTCCCTACACG*A*C	OPC
i5-UDI0033 primer	AATGATACGGCGACCACCGAGATCTACACCCTGAACTACACTCTTTCCCTACACG*A*C	OPC
i5-UDI0035 primer	AATGATACGGCGACCACCGAGATCTACACAGTAGAGAACACTCTTTCCCTACACG*A*C	OPC
i5-UDI0036 primer	AATGATACGGCGACCACCGAGATCTACACGACGAGAGACACTCTTTCCCTACACG*A*C	OPC
i5-UDI0047 primer	AATGATACGGCGACCACCGAGATCTACACAATTCTGCACACTCTTTCCCTACACG*A*C	OPC
i5-UDI0048 primer	AATGATACGGCGACCACCGAGATCTACACGGCCTCATACACTCTTTCCCTACACG*A*C	OPC
i5-UDI0049 primer	AATGATACGGCGACCACCGAGATCTACACATCTTAGTACACTCTTTCCCTACACG*A*C	OPC
i5-UDI0091 primer	AATGATACGGCGACCACCGAGATCTACACAACAGGAAACACTCTTTCCCTACACG*A*C	OPC
i5-UDI0092 primer	AATGATACGGCGACCACCGAGATCTACACGGTGAAGGACACTCTTTCCCTACACG*A*C	OPC
i5-UDI0093 primer	AATGATACGGCGACCACCGAGATCTACACCCTGTGGCACACTCTTTCCCTACACG*A*C	OPC
i5-UDI0094 primer	AATGATACGGCGACCACCGAGATCTACACTTCACAATACACTCTTTCCCTACACG*A*C	OPC
i5-UDI0095 primer	AATGATACGGCGACCACCGAGATCTACACACACGAGTACACTCTTTCCCTACACG*A*C	OPC
i5-UDI0096 primer	AATGATACGGCGACCACCGAGATCTACACGTGTAGACACACTCTTTCCCTACACG*A*C	OPC
Primers for BD WTA kit
Primer name	5' - 3'	Notes
Universal Oligo	ACACGACGCTCTTCCGATCT	BD kit component
Primers for Quartz-seq2
Primer name	5' - 3'	Purification
Tagging primer	TATAGAATTCGCGGCCGCTCGCGATTTTTTTTTTTTTTTTTTTTTTTT	OPC
gM_primer	GTATAGAATTCGCGGCCGCTCGCGAT	OPC
MDRT001	TATAGAATTCGCGGCCGCTCGCGATACCATATTCCTGGTGGNNNNNNNNTTTTTTTTTTTTTTTTTTTTTTTT	OPC
OPC (Oligonucleotide Purification cartridge) purification grade
