## Supplementary_tables for "TAS-Seq: a robust and sensitive amplification method for bead-based scRNA-seq": Supplementary_table6.xlsx

### Sheet: Sheet1
Supplementary table 7. Abbreviations of the cell subset names
Abbreviations	Full name
DC	dendritic cell
cDC	conventional dendritic cell
pDC	plasmacytoid dendritic cell
Endo	endothelial cell
LEC	lymphatic endothelial cell
VEC	vascular endothelial cell
Epi	epithelial cell
AT1	alveolar type 1 epithelial cell
AT2	alveolar type 2 epithelial cell
FB	fibroblast
SMC	smooth muscle cell
ILC2	innate lymphoid type 2 cell
Mac	macrophage
AM	alveolar macrophage
IM	interstitial macrophage
Mo	monocyte
NK	natural killer cell
CD4T	CD4+ T cell
CD8T	CD8+ T cell
gdT	gamma-delta T cell
