## Supplementary_tables for "TAS-Seq: a robust and sensitive amplification method for bead-based scRNA-seq": Supplementary_table7.xlsx

### Sheet: Sheet1
Supplementary Table 7. List of the commonly-detected pathways in CellChat analysis.
pct0.05	pct0.15	pct0.25	pct0.5	pct0.75
COLLAGEN	COLLAGEN	COLLAGEN	COLLAGEN	COLLAGEN
APP	APP	APP	APP	APP
MHC-I	MHC-I	MHC-I	MHC-I	MHC-I
THBS	THBS	THBS	THBS	ESAM
LAMININ	LAMININ	LAMININ	FN1	PECAM1
FN1	FN1	FN1	LAMININ	CDH5
GALECTIN	GALECTIN	GALECTIN	ESAM	JAM
CD52	CD52	CD52	MIF	GAS
CCL	CCL	CCL	CADM	CCL
MIF	MIF	MIF	VEGF	CDH
ESAM	ESAM	ESAM	CCL	ICAM
CADM	CADM	CADM	PECAM1	ITGAL-ITGB2
VEGF	VEGF	VEGF	CDH5	PDGF
MK	MK	MK	ICAM	THY1
JAM	JAM	JAM	JAM	CDH1
GAS	GAS	GAS	CD45
ICAM	ICAM	ICAM	GAS
ANGPTL	ANGPTL	ANGPTL	COMPLEMENT
PECAM1	PECAM1	PECAM1	SELPLG
CD45	CD45	CDH5	CDH
CDH5	CDH5	CD45	SELL
GRN	GRN	GRN	ITGAL-ITGB2
TENASCIN	TENASCIN	TENASCIN	FGF
COMPLEMENT	COMPLEMENT	COMPLEMENT	PARs
SELPLG	SELPLG	SELPLG	SEMA3
FGF	FGF	SPP1	CXCL
SPP1	SPP1	FGF	PDGF
MHC-II	MHC-II	CDH	TGFb
CDH	CDH	SELL	VCAM
SELL	SELL	ITGAL-ITGB2	THY1
ITGAL-ITGB2	ITGAL-ITGB2	PARs	CD86
PARs	PARs	ANNEXIN	CDH1
ANNEXIN	ANNEXIN	NOTCH	IGF
NOTCH	NOTCH	CD200	EPHB
CD200	CD200	SEMA3	ANGPTL
CXCL	CXCL	CXCL	BMP
SEMA3	SEMA3	SEMA4	PERIOSTIN
ALCAM	ALCAM	PROS
CD6	CD6	CHEMERIN
SEMA4	SEMA4	PDGF
PROS	PROS	BAFF
CHEMERIN	CHEMERIN	APRIL
TNF	PDGF	LCK
PDGF	BAFF	TWEAK
BAFF	CD22	TGFb
CD22	APRIL	ANGPT
APRIL	LCK	EPHB
LCK	HSPG	ncWNT
EPHB	EPHB	VCAM
HSPG	CALCR	THY1
CALCR	TWEAK	KIT
TWEAK	TGFb	CD86
AGRN	ANGPT	CDH1
TGFb	ncWNT	SEMA6
EPHA	EPHA	CLEC
ANGPT	VCAM	ICOS
ncWNT	THY1	EDN
VCAM	BST2	CEACAM
THY1	KIT	PTPRM
BST2	CD86	CD23
CD86	CDH1	IGF
KIT	SEMA6	OSM
CDH1	CLEC	FLT3
GDF	CSF	SEMA7
SEMA6	ICOS	VISFATIN
CLEC	EDN	WNT
CSF	CEACAM	VTN
ICOS	VISFATIN	BMP
EDN	PTPRM	OCLN
CEACAM	CD39	MPZ
VISFATIN	CD23	APELIN
PTPRM	IGF	IL2
CD39	OSM	PERIOSTIN
CD23	FASLG	LT
IGF	FLT3	IL1
OSM	CD226	VWF
FASLG	SEMA7
FLT3	WNT
SEMA7	VTN
CD226	LAIR1
WNT	BMP
VTN	EGF
LAIR1	CD80
BMP	CD96
EGF	OCLN
CD80	CX3C
CD96	MPZ
OCLN	SEMA5
MPZ	IL16
CX3C	APELIN
SEMA5	PVR
IL16	CD40
APELIN	NCAM
PVR	CD137
IL2	IL2
CD40	L1CAM
NCAM	PERIOSTIN
CD137	IL1
HGF	CSPG4
NT	LT
LIFR	VWF
CD34	LIFR
L1CAM
LIGHT
IFN-II
PERIOSTIN
TRAIL
XCR
NRG
IL1
CSPG4
HH
NKG2D
NRXN
RANKL
LT
IL4
SN
VWF
ACTIVIN
MAG
NEGR
